# Identification of *Amblyomma americanum* antigens after vaccination with tick extracellular vesicles in white-tailed deer

**DOI:** 10.1101/2025.02.03.636374

**Authors:** Adela Oliva Chávez, Julia Gonzalez, Cristina Harvey, Cárita de Souza Ribeiro-Silva, Brenda Leal-Galvan, Kelly A. Persinger, Sarah Durski, Pia U. Olafson, Tammi L. Johnson

## Abstract

Anti-tick vaccines represent a promising alternative to chemical acaricides for the management of ticks on wildlife; however little progress has been made to produce a vaccine effective in wild hosts that are critical for tick reproduction, such as the white-tailed deer (*Odocoileus virginianus*; WTD). To date, most tick antigens have been tested using laboratory models (i.e. rabbits); however, their expression in wild hosts has not been confirmed. We recently tested *Amblyomma americanum* salivary (SG) and midgut (MG) extracellular vesicles (EVs) as vaccine candidates in WTD, which resulted in on-host female tick mortality. Using a proteomic approach, we show that these SG- and MG-EVs contain a “core-cargo” enriched in chaperones, small GTPases, actin and actin-related proteins, and other proteins previously reported in small EVs. Label-free quantitative proteomics showed significant differences in protein cargo between MG and SG-EVs (333 proteins out of 516). Pre-vaccinated and day 57 post-injection serum samples from three vaccinated and one control WTD were used to immuno-precipitate antigenic proteins from SG- and MG-EV preparations. Proteomic analysis of immunoprecipitated proteins identified thirty antigens with potential for use in anti-tick vaccines, seven of which we have categorized as high priority. These proteins represent promising candidates for anti-tick vaccine design in WTD and other wildlife hosts.
