## Supplementary file 2 for "Identification of *Amblyomma americanum* antigens after vaccination with tick extracellular vesicles in white-tailed deer"

### Sheet: list.comparison.results
Item	Occurences	Present In
A0A1S4KKK8	2	MG EVS, SG EVs
A0A1S4KV89	2	MG EVS, SG EVs
A0A1S4L7S3	2	MG EVS, SG EVs
A0A1S4LQW8	2	MG EVS, SG EVs
A0A1S4LTZ3	2	MG EVS, SG EVs
A0A1S4M2U8	2	MG EVS, SG EVs
A0A1S4M551	2	MG EVS, SG EVs
B7P0P1	2	MG EVS, SG EVs
B7P0P6	2	MG EVS, SG EVs
B7P0S3	2	MG EVS, SG EVs
B7P0T7	2	MG EVS, SG EVs
B7P0U0	2	MG EVS, SG EVs
B7P163	2	MG EVS, SG EVs
B7P169	2	MG EVS, SG EVs
B7P1K9	2	MG EVS, SG EVs
B7P1L0	2	MG EVS, SG EVs
B7P1M7	2	MG EVS, SG EVs
B7P1Q2	2	MG EVS, SG EVs
B7P1U8	2	MG EVS, SG EVs
B7P1Y8	2	MG EVS, SG EVs
B7P1Z8	2	MG EVS, SG EVs
B7P215	2	MG EVS, SG EVs
B7P2A4	2	MG EVS, SG EVs
B7P2F7	2	MG EVS, SG EVs
B7P2I5	2	MG EVS, SG EVs
B7P2K4	2	MG EVS, SG EVs
B7P2S5	2	MG EVS, SG EVs
B7P2T4	2	MG EVS, SG EVs
B7P2T8	2	MG EVS, SG EVs
B7P3E8	2	MG EVS, SG EVs
B7P3J8	2	MG EVS, SG EVs
B7P3X2	2	MG EVS, SG EVs
B7P3X5	2	MG EVS, SG EVs
B7P3Z6	2	MG EVS, SG EVs
B7P427	2	MG EVS, SG EVs
B7P444	2	MG EVS, SG EVs
B7P454	2	MG EVS, SG EVs
B7P4E1	2	MG EVS, SG EVs
B7P4P5	2	MG EVS, SG EVs
B7P4Q8	2	MG EVS, SG EVs
B7P4U1	2	MG EVS, SG EVs
B7P4Y1	2	MG EVS, SG EVs
B7P558	2	MG EVS, SG EVs
B7P573	2	MG EVS, SG EVs
B7P585	2	MG EVS, SG EVs
B7P592	2	MG EVS, SG EVs
B7P595	2	MG EVS, SG EVs
B7P5B3	2	MG EVS, SG EVs
B7P5C4	2	MG EVS, SG EVs
B7P5D8	2	MG EVS, SG EVs
B7P5N6	2	MG EVS, SG EVs
B7P5Y3	2	MG EVS, SG EVs
B7P625	2	MG EVS, SG EVs
B7P6M0	2	MG EVS, SG EVs
B7P6T0	2	MG EVS, SG EVs
B7P6Y8	2	MG EVS, SG EVs
B7P7A5	2	MG EVS, SG EVs
B7P7U3	2	MG EVS, SG EVs
B7P8F8	2	MG EVS, SG EVs
B7P8Q5	2	MG EVS, SG EVs
B7P9E4	2	MG EVS, SG EVs
B7P9Z3	2	MG EVS, SG EVs
B7PA01	2	MG EVS, SG EVs
B7PA24	2	MG EVS, SG EVs
B7PA92	2	MG EVS, SG EVs
B7PA95	2	MG EVS, SG EVs
B7PAB9	2	MG EVS, SG EVs
B7PAG0	2	MG EVS, SG EVs
B7PAJ2	2	MG EVS, SG EVs
B7PAR6	2	MG EVS, SG EVs
B7PAS1	2	MG EVS, SG EVs
B7PAY2	2	MG EVS, SG EVs
B7PB17	2	MG EVS, SG EVs
B7PBW3	2	MG EVS, SG EVs
B7PC94	2	MG EVS, SG EVs
B7PCD2	2	MG EVS, SG EVs
B7PCK4	2	MG EVS, SG EVs
B7PCP6	2	MG EVS, SG EVs
B7PCR2	2	MG EVS, SG EVs
B7PCV9	2	MG EVS, SG EVs
B7PD37	2	MG EVS, SG EVs
B7PDE1	2	MG EVS, SG EVs
B7PDZ5	2	MG EVS, SG EVs
B7PEA9	2	MG EVS, SG EVs
B7PEN4	2	MG EVS, SG EVs
B7PEV0	2	MG EVS, SG EVs
B7PFJ2	2	MG EVS, SG EVs
B7PFL2	2	MG EVS, SG EVs
B7PFQ0	2	MG EVS, SG EVs
B7PFS8	2	MG EVS, SG EVs
B7PGA6	2	MG EVS, SG EVs
B7PGD5	2	MG EVS, SG EVs
B7PGI8	2	MG EVS, SG EVs
B7PGL3	2	MG EVS, SG EVs
B7PH44	2	MG EVS, SG EVs
B7PHG9	2	MG EVS, SG EVs
B7PHM9	2	MG EVS, SG EVs
B7PHT2	2	MG EVS, SG EVs
B7PI85	2	MG EVS, SG EVs
B7PIF3	2	MG EVS, SG EVs
B7PIP9	2	MG EVS, SG EVs
B7PIZ1	2	MG EVS, SG EVs
B7PJM6	2	MG EVS, SG EVs
B7PJP9	2	MG EVS, SG EVs
B7PJZ9	2	MG EVS, SG EVs
B7PKC0	2	MG EVS, SG EVs
B7PKC2	2	MG EVS, SG EVs
B7PKD6	2	MG EVS, SG EVs
B7PKL1	2	MG EVS, SG EVs
B7PKN7	2	MG EVS, SG EVs
B7PKP9	2	MG EVS, SG EVs
B7PKR5	2	MG EVS, SG EVs
B7PKX9	2	MG EVS, SG EVs
B7PL00	2	MG EVS, SG EVs
B7PL25	2	MG EVS, SG EVs
B7PLA6	2	MG EVS, SG EVs
B7PLP7	2	MG EVS, SG EVs
B7PLQ0	2	MG EVS, SG EVs
B7PLR3	2	MG EVS, SG EVs
B7PLU8	2	MG EVS, SG EVs
B7PM12	2	MG EVS, SG EVs
B7PM76	2	MG EVS, SG EVs
B7PMY6	2	MG EVS, SG EVs
B7PN09	2	MG EVS, SG EVs
B7PN34	2	MG EVS, SG EVs
B7PNL6	2	MG EVS, SG EVs
B7PNN1	2	MG EVS, SG EVs
B7PNU5	2	MG EVS, SG EVs
B7PNX6	2	MG EVS, SG EVs
B7PPR4	2	MG EVS, SG EVs
B7PPS1	2	MG EVS, SG EVs
B7PQ21	2	MG EVS, SG EVs
B7PQC5	2	MG EVS, SG EVs
B7PQD4	2	MG EVS, SG EVs
B7PQE0	2	MG EVS, SG EVs
B7PQH8	2	MG EVS, SG EVs
B7PQJ9	2	MG EVS, SG EVs
B7PQM3	2	MG EVS, SG EVs
B7PQP6	2	MG EVS, SG EVs
B7PQP7	2	MG EVS, SG EVs
B7PR58	2	MG EVS, SG EVs
B7PR90	2	MG EVS, SG EVs
B7PRG2	2	MG EVS, SG EVs
B7PRH5	2	MG EVS, SG EVs
B7PRM5	2	MG EVS, SG EVs
B7PRN9	2	MG EVS, SG EVs
B7PRX9	2	MG EVS, SG EVs
B7PS86	2	MG EVS, SG EVs
B7PSE0	2	MG EVS, SG EVs
B7PSI5	2	MG EVS, SG EVs
B7PSJ2	2	MG EVS, SG EVs
B7PSW5	2	MG EVS, SG EVs
B7PSX9	2	MG EVS, SG EVs
B7PT92	2	MG EVS, SG EVs
B7PTH8	2	MG EVS, SG EVs
B7PTW9	2	MG EVS, SG EVs
B7PUK8	2	MG EVS, SG EVs
B7PUU3	2	MG EVS, SG EVs
B7PV68	2	MG EVS, SG EVs
B7PVG5	2	MG EVS, SG EVs
B7PVH2	2	MG EVS, SG EVs
B7PVH5	2	MG EVS, SG EVs
B7PVI7	2	MG EVS, SG EVs
B7PVR6	2	MG EVS, SG EVs
B7PVS2	2	MG EVS, SG EVs
B7PWB9	2	MG EVS, SG EVs
B7PWC4	2	MG EVS, SG EVs
B7PWY1	2	MG EVS, SG EVs
B7PX58	2	MG EVS, SG EVs
B7PXI3	2	MG EVS, SG EVs
B7PXU2	2	MG EVS, SG EVs
B7PXW1	2	MG EVS, SG EVs
B7PYD1	2	MG EVS, SG EVs
B7PYN9	2	MG EVS, SG EVs
B7PYR8	2	MG EVS, SG EVs
B7PYZ2	2	MG EVS, SG EVs
B7PYZ6	2	MG EVS, SG EVs
B7PZ15	2	MG EVS, SG EVs
B7PZ24	2	MG EVS, SG EVs
B7PZ74	2	MG EVS, SG EVs
B7PZD2	2	MG EVS, SG EVs
B7PZR2	2	MG EVS, SG EVs
B7PZS4	2	MG EVS, SG EVs
B7PZZ8	2	MG EVS, SG EVs
B7Q0A9	2	MG EVS, SG EVs
B7Q0B2	2	MG EVS, SG EVs
B7Q0J9	2	MG EVS, SG EVs
B7Q0K8	2	MG EVS, SG EVs
B7Q199	2	MG EVS, SG EVs
B7Q1E7	2	MG EVS, SG EVs
B7Q1Y2	2	MG EVS, SG EVs
B7Q218	2	MG EVS, SG EVs
B7Q220	2	MG EVS, SG EVs
B7Q243	2	MG EVS, SG EVs
B7Q2W2	2	MG EVS, SG EVs
B7Q2Y6	2	MG EVS, SG EVs
B7Q304	2	MG EVS, SG EVs
B7Q327	2	MG EVS, SG EVs
B7Q349	2	MG EVS, SG EVs
B7Q355	2	MG EVS, SG EVs
B7Q368	2	MG EVS, SG EVs
B7Q3D3	2	MG EVS, SG EVs
B7Q3I2	2	MG EVS, SG EVs
B7Q3I4	2	MG EVS, SG EVs
B7Q3I5	2	MG EVS, SG EVs
B7Q3Q4	2	MG EVS, SG EVs
B7Q3Q7	2	MG EVS, SG EVs
B7Q3T6	2	MG EVS, SG EVs
B7Q3U2	2	MG EVS, SG EVs
B7Q3Z3	2	MG EVS, SG EVs
B7Q407	2	MG EVS, SG EVs
B7Q4L8	2	MG EVS, SG EVs
B7Q4Q3	2	MG EVS, SG EVs
B7Q4T4	2	MG EVS, SG EVs
B7Q505	2	MG EVS, SG EVs
B7Q520	2	MG EVS, SG EVs
B7Q573	2	MG EVS, SG EVs
B7Q5F5	2	MG EVS, SG EVs
B7Q5F6	2	MG EVS, SG EVs
B7Q5G4	2	MG EVS, SG EVs
B7Q5G8	2	MG EVS, SG EVs
B7Q5H9	2	MG EVS, SG EVs
B7Q5I1	2	MG EVS, SG EVs
B7Q5I4	2	MG EVS, SG EVs
B7Q5K4	2	MG EVS, SG EVs
B7Q5X7	2	MG EVS, SG EVs
B7Q5Y2	2	MG EVS, SG EVs
B7Q6E5	2	MG EVS, SG EVs
B7Q6V9	2	MG EVS, SG EVs
B7Q6Y2	2	MG EVS, SG EVs
B7Q6Y7	2	MG EVS, SG EVs
B7Q7S0	2	MG EVS, SG EVs
B7Q875	2	MG EVS, SG EVs
B7Q914	2	MG EVS, SG EVs
B7Q9F1	2	MG EVS, SG EVs
B7Q9Y0	2	MG EVS, SG EVs
B7Q9Z3	2	MG EVS, SG EVs
B7QA40	2	MG EVS, SG EVs
B7QA59	2	MG EVS, SG EVs
B7QAH9	2	MG EVS, SG EVs
B7QAL5	2	MG EVS, SG EVs
B7QAM1	2	MG EVS, SG EVs
B7QAX4	2	MG EVS, SG EVs
B7QB10	2	MG EVS, SG EVs
B7QB61	2	MG EVS, SG EVs
B7QB85	2	MG EVS, SG EVs
B7QBD6	2	MG EVS, SG EVs
B7QC74	2	MG EVS, SG EVs
B7QC85	2	MG EVS, SG EVs
B7QCB3	2	MG EVS, SG EVs
B7QCB7	2	MG EVS, SG EVs
B7QCB8	2	MG EVS, SG EVs
B7QCH5	2	MG EVS, SG EVs
B7QCK2	2	MG EVS, SG EVs
B7QCW2	2	MG EVS, SG EVs
B7QDB3	2	MG EVS, SG EVs
B7QDE8	2	MG EVS, SG EVs
B7QDF5	2	MG EVS, SG EVs
B7QDL0	2	MG EVS, SG EVs
B7QDQ3	2	MG EVS, SG EVs
B7QDV1	2	MG EVS, SG EVs
B7QE46	2	MG EVS, SG EVs
B7QE67	2	MG EVS, SG EVs
B7QEE0	2	MG EVS, SG EVs
B7QEK0	2	MG EVS, SG EVs
B7QEL3	2	MG EVS, SG EVs
B7QER9	2	MG EVS, SG EVs
B7QEV8	2	MG EVS, SG EVs
B7QF14	2	MG EVS, SG EVs
B7QF29	2	MG EVS, SG EVs
B7QF46	2	MG EVS, SG EVs
B7QFX7	2	MG EVS, SG EVs
B7QGH2	2	MG EVS, SG EVs
B7QGQ3	2	MG EVS, SG EVs
B7QGT5	2	MG EVS, SG EVs
B7QGY4	2	MG EVS, SG EVs
B7QGY5	2	MG EVS, SG EVs
B7QH38	2	MG EVS, SG EVs
B7QH49	2	MG EVS, SG EVs
B7QH89	2	MG EVS, SG EVs
B7QHS7	2	MG EVS, SG EVs
B7QHT6	2	MG EVS, SG EVs
B7QHT8	2	MG EVS, SG EVs
B7QI01	2	MG EVS, SG EVs
B7QI53	2	MG EVS, SG EVs
B7QI86	2	MG EVS, SG EVs
B7QIB6	2	MG EVS, SG EVs
B7QIB7	2	MG EVS, SG EVs
B7QIG3	2	MG EVS, SG EVs
B7QIP4	2	MG EVS, SG EVs
B7QIS2	2	MG EVS, SG EVs
B7QIS6	2	MG EVS, SG EVs
B7QIX6	2	MG EVS, SG EVs
B7QJ21	2	MG EVS, SG EVs
B7QJ23	2	MG EVS, SG EVs
B7QJ55	2	MG EVS, SG EVs
B7QJH0	2	MG EVS, SG EVs
B7QJH6	2	MG EVS, SG EVs
B7QJI4	2	MG EVS, SG EVs
B7QJZ7	2	MG EVS, SG EVs
B7QK02	2	MG EVS, SG EVs
B7QKF8	2	MG EVS, SG EVs
B7QKS6	2	MG EVS, SG EVs
B7QKW6	2	MG EVS, SG EVs
B7QLK0	2	MG EVS, SG EVs
B7QLY1	2	MG EVS, SG EVs
B7QLY8	2	MG EVS, SG EVs
B7QLZ5	2	MG EVS, SG EVs
B7QM86	2	MG EVS, SG EVs
B7QMC8	2	MG EVS, SG EVs
B7QMD6	2	MG EVS, SG EVs
B7QMT4	2	MG EVS, SG EVs
B7QMV1	2	MG EVS, SG EVs
B7QNJ1	2	MG EVS, SG EVs
B7QNL7	2	MG EVS, SG EVs
B7QNN4	2	MG EVS, SG EVs
B7QP21	2	MG EVS, SG EVs
Q4PM10	2	MG EVS, SG EVs
Q4PM12	2	MG EVS, SG EVs
Q4PM26	2	MG EVS, SG EVs
Q4PM27	2	MG EVS, SG EVs
Q4PM30	2	MG EVS, SG EVs
Q4PM31	2	MG EVS, SG EVs
Q4PM37	2	MG EVS, SG EVs
Q4PM43	2	MG EVS, SG EVs
Q4PM63	2	MG EVS, SG EVs
Q4PM64	2	MG EVS, SG EVs
Q4PM69	2	MG EVS, SG EVs
Q4PM81	2	MG EVS, SG EVs
Q4PM83	2	MG EVS, SG EVs
Q4PMA6	2	MG EVS, SG EVs
Q4PMB3	2	MG EVS, SG EVs
Q4PMB5	2	MG EVS, SG EVs
Q4PMB9	2	MG EVS, SG EVs
Q4PMC2	2	MG EVS, SG EVs
Q4PMC4	2	MG EVS, SG EVs
Q4PMD1	2	MG EVS, SG EVs
Q4PMD3	2	MG EVS, SG EVs
Q4PMD4	2	MG EVS, SG EVs
Q68HD1	2	MG EVS, SG EVs
