## Supplementary file 3 for "Identification of *Amblyomma americanum* antigens after vaccination with tick extracellular vesicles in white-tailed deer"

### Sheet: pantherGeneList
Gene ID	Mapped IDs	Gene Name/Gene Symbol/Persistent ID/Orthologs	PANTHER Family/Subfamily	PANTHER Protein Class	Species
IXOSC|EnsemblGenome=ISCW002021|UniProtKB=B7P913	B7P913	Ribosomal protein L26, putative;IscW_ISCW002021;PTN002255972;orthologs	RIBOSOMAL PROTEIN L26 LIKE 1 (PTHR11143:SF7)	ribosomal protein(PC00202)	Ixodes scapularis
IXOSC|EnsemblGenome=ISCW008334|UniProtKB=B7PWG5	B7PWG5	40S ribosomal protein S11, putative;IscW_ISCW008334;PTN007458177;orthologs	SMALL RIBOSOMAL SUBUNIT PROTEIN US17M (PTHR10744:SF1)	ribosomal protein(PC00202)	Ixodes scapularis
IXOSC|EnsemblGenome=ISCW021850|UniProtKB=B7Q5J7	B7Q5J7	Thioredoxin domain-containing protein;IscW_ISCW021850;PTN001072751;orthologs	LETHAL (2) 01289, ISOFORM F (PTHR19991:SF3)		Ixodes scapularis
IXOSC|EnsemblGenome=ISCW004528|UniProtKB=B7PH04	B7PH04	Uncharacterized protein (Fragment);IscW_ISCW004528;;orthologs			Ixodes scapularis
IXOSC|EnsemblGenome=ISCW017792|UniProtKB=B7PJ49	B7PJ49	Low density lipid receptor-related protein, putative (Fragment);IscW_ISCW017792;PTN000829661;orthologs	EGF-LIKE DOMAIN-CONTAINING PROTEIN (PTHR24270:SF61)	apolipoprotein(PC00052)	Ixodes scapularis
IXOSC|EnsemblGenome=ISCW024524|UniProtKB=B7Q0X5	B7Q0X5	Serine_threonine kinase receptor-associated protein, putative (Fragment);IscW_ISCW024524;;orthologs			Ixodes scapularis
IXOSC|EnsemblGenome=ISCW004355|UniProtKB=B7PH72	B7PH72	Microtubule-associated protein bicaudal-d (Fragment);IscW_ISCW004355;PTN001261482;orthologs	PROTEIN BICAUDAL D (PTHR31233:SF6)		Ixodes scapularis
IXOSC|EnsemblGenome=ISCW010321|UniProtKB=B7PYH0	B7PYH0	Alternative splicing factor SRp55_B52_SRp75, putative;IscW_ISCW010321;PTN002365618;orthologs	SERINE-ARGININE PROTEIN 55 (PTHR23003:SF51)	RNA splicing factor(PC00148)	Ixodes scapularis
IXOSC|EnsemblGenome=ISCW002473|UniProtKB=B7P925	B7P925	Histone H2a, putative;IscW_ISCW002473;PTN001160044;orthologs	MACRO DOMAIN-CONTAINING PROTEIN (PTHR23430:SF69)	chromatin/chromatin-binding, or -regulatory protein(PC00077)	Ixodes scapularis
IXOSC|EnsemblGenome=ISCW010603|UniProtKB=B7Q581	B7Q581	Ulip2 protein, putative;IscW_ISCW010603;PTN000909588;orthologs	COLLAPSIN RESPONSE MEDIATOR PROTEIN (PTHR11647:SF1)	hydrolase(PC00121)	Ixodes scapularis
IXOSC|EnsemblGenome=ISCW023074|UniProtKB=B7QLY6	B7QLY6	Nucleoside diphosphate kinase;8043249;PTN000887181;orthologs	NUCLEOSIDE DIPHOSPHATE KINASE (PTHR11349:SF91)	kinase(PC00137)	Ixodes scapularis
IXOSC|EnsemblGenome=ISCW009943|UniProtKB=B7Q1H6	B7Q1H6	Laminin gamma-1 chain, putative (Fragment);IscW_ISCW009943;PTN002238359;orthologs	BASEMENT MEMBRANE-SPECIFIC HEPARAN SULFATE PROTEOGLYCAN CORE PROTEIN (PTHR10574:SF444)	extracellular matrix protein(PC00102)	Ixodes scapularis
IXOSC|EnsemblGenome=ISCW011273|UniProtKB=B7Q468	B7Q468	WD-repeat containing protein;8035644;PTN000867133;orthologs	NUCLEOPORIN SEH1 (PTHR11024:SF3)	transporter(PC00227)	Ixodes scapularis
IXOSC|EnsemblGenome=ISCW008869|UniProtKB=B7Q3K7	B7Q3K7	Triosephosphate isomerase;IscW_ISCW008869;PTN001079837;orthologs	TRIOSEPHOSPHATE ISOMERASE (PTHR21139:SF2)	isomerase(PC00135)	Ixodes scapularis
IXOSC|EnsemblGenome=ISCW004111|UniProtKB=B7PHB6	B7PHB6	Calponin, putative;IscW_ISCW004111;PTN001055926;orthologs	MUSCLE-SPECIFIC PROTEIN 20 (PTHR47385:SF24)		Ixodes scapularis
IXOSC|EnsemblGenome=ISCW020196|UniProtKB=B7Q0D4	B7Q0D4	Fumarylacetoacetase;IscW_ISCW020196;PTN000930012;orthologs	FUMARYLACETOACETASE (PTHR43069:SF2)		Ixodes scapularis
IXOSC|EnsemblGenome=ISCW018699|UniProtKB=B7PKP8	B7PKP8	Spermidine synthase, putative;IscW_ISCW018699;PTN000900712;orthologs	SPERMIDINE SYNTHASE (PTHR11558:SF11)	transferase(PC00220)	Ixodes scapularis
IXOSC|EnsemblGenome=ISCW011485|UniProtKB=B7Q7X5	B7Q7X5	Laminin alpha-4 chain, putative;8037231;PTN002687960;orthologs	LAMININ SUBUNIT ALPHA-LIKE PROTEIN (PTHR15036:SF67)	cell adhesion molecule(PC00069)	Ixodes scapularis
IXOSC|EnsemblGenome=ISCW006956|UniProtKB=B7PS08	B7PS08	Protein groucho-2, putative;IscW_ISCW006956;PTN000850361;orthologs	PROTEIN GROUCHO (PTHR10814:SF21)	transcription cofactor(PC00217)	Ixodes scapularis
IXOSC|EnsemblGenome=ISCW022620|UniProtKB=B7Q9Z8	B7Q9Z8	Secreted protein, putative;8038114;;orthologs			Ixodes scapularis
